# Characterization of *Rosa damascena* Callus-derived Exosome-like Vesicles and Their Multifunctional Activities in Skin-related Cellular Models

**DOI:** 10.1101/2023.10.17.562840

**Authors:** Byong Seung Cho, Hyun Ju Lee, Bogeun Son, Esther Lee, Sang Yun Moon, Ella Shin, Jeong Jin Lee, Jun Young Hur, Seong Kyu Park, Cholhyun Park, Kyung-Min Lee, Dae Hyun Ha, Mun Seog Chang

**Affiliations:** ExoCoBio Exosome Institute (EEI), ExoCoBio Inc., Seoul 08594, Republic of Korea; (B.S.C.); (H.J.L.); (B.S.); (E.L.); (S.Y.M.); (E.S.); (D.H.H.); Department of Prescriptionology, College of Korean Medicine, Kyung Hee University, Seoul 02447, Republic of Korea; (J.J.L.); (J.Y.H.); (S.K.P.); (C.P.); (M.S.C.); Department of Life Science, Hanyang University, Seoul 04763, Republic of Korea; Natural Science Institute, Hanyang University, Seoul 04763, Republic of Korea; Hanyang Institute of Bioscience and Biotechnology, Hanyang University, Seoul 04763, Republic of Korea; (K.L.)

**Author notes:** Correspondence (M.S.C.); (D.H.H.).

**Keywords:** *Rosa damascena*, Callus-derived exosome-like vesicles, Plant-derived extracellular vesicles (PDEVs), Skin regeneration, Anti-inflammatory activity, Melanogenesis, Proteomics

## Abstract

Plant-derived extracellular vesicles (PDEVs) are emerging as promising bioactive materials for biomedical and dermatological applications. In this study, we isolated and characterized exosome-like vesicles derived from *Rosa damascena* callus culture medium (RSC-EXO) and evaluated their molecular features and biological activities in skin-related cellular models. Nanoparticle tracking analysis and cryo-electron microscopy showed that RSC-EXO exhibited a nanoscale size distribution and spherical morphology. Western blotting confirmed enrichment of the plant EV-associated markers PEN1 and TET8. RSC-EXO were efficiently internalized by human dermal fibroblasts and showed markedly improved biocompatibility compared with crude conditioned medium (RSC-CM). Functionally, RSC-EXO significantly increased collagen synthesis and showed a trend toward enhanced wound closure in fibroblasts. In addition, RSC-EXO reduced melanin production in α-MSH-stimulated B16F10 melanoma cells and suppressed the secretion of pro-inflammatory cytokines, including IL-1α, IL-6, and TNF-α, in LPS-stimulated RAW 264.7 macrophages. Proteomic analysis revealed a distinct cargo enriched in stress-, defense-, and metabolism-related proteins, while small RNA sequencing identified a heterogeneous small RNA population containing a limited fraction of miRNA-sized reads. Collectively, these findings suggest that RSC-EXO represents a biologically active plant-derived vesicle population with regenerative and anti-inflammatory activity observed *in vitro* in skin-related cellular models and support its potential as a promising platform for future cosmeceutical and dermatological applications.
