## Supplementary material for "Characterization of *Rosa damascena* Callus-derived Exosome-like Vesicles and Their Multifunctional Activities in Skin-related Cellular Models": Supplementary Data 2. RSC-EXO small RNA sequencing and preprocessing summary.xlsx

### Sheet: Sheet1
Supplementary Data 2. Summary of sequencing and preprocessing of RSC-EXO small RNA data.
Raw sequencing reads were subjected to adapter trimming and quality filtering. Processed reads used for downstream analysis consisted of trimmed and non-adapter reads.
Category	Reads	Percentage (%)
Raw reads	75897704	100
Trimmed reads	13345614	17.58
Non-adapter reads	33056995	43.55
Short reads	29471300	38.83
Low-quality reads	23795	0.03
Processed reads (used for analysis)	46402609	61.13
