## Supplementary material for "Characterization of *Rosa damascena* Callus-derived Exosome-like Vesicles and Their Multifunctional Activities in Skin-related Cellular Models": Supplementary Data 3. Predicted small RNA candidates with miRNA-like features identified in RSC-EXO.xlsx

### Sheet: Novel.precursor.Exp
Precursor_ID	Chr	Start	End	Strand	Length	Read_Count
Precursor_1	LYNE01000016	121810	121859	-	50	10
Precursor_2	LYNE01000016	121841	121889	-	49	10
Precursor_3	LYNE01000328	88342	88393	+	52	24
Precursor_4	LYNE01000428	39435	39497	-	63	31
Precursor_5	LYNE01000836	10410	10467	+	58	2200
Precursor_6	LYNE01000839	3679	3720	-	42	1142
Precursor_7	LYNE01000889	22543	22610	-	68	1973
Precursor_8	LYNE01000925	19038	19081	-	44	12
Precursor_9	LYNE01000934	38001	38063	+	63	1726
Precursor_10	LYNE01001388	31633	31713	-	81	3469
Precursor_11	LYNE01001388	31694	31761	-	68	3375
Precursor_12	LYNE01001554	15757	15827	-	71	196
Precursor_13	LYNE01001782	47932	48014	-	83	284
Precursor_14	LYNE01001797	27647	27716	+	70	15
Precursor_15	LYNE01001916	23184	23253	+	70	14
Precursor_16	LYNE01002175	12893	12967	-	75	145
Precursor_17	LYNE01002401	47330	47410	+	81	22
Precursor_18	LYNE01002551	33983	34049	+	67	26
Precursor_19	LYNE01002743	20567	20612	-	46	81
Precursor_20	LYNE01003137	29453	29539	+	87	1213
Precursor_21	LYNE01003137	29522	29578	+	57	1200
Precursor_22	LYNE01003699	8642	8689	-	48	9
Precursor_23	LYNE01004377	15414	15465	-	52	34
Precursor_24	LYNE01004710	27310	27391	-	82	15
Precursor_25	LYNE01004718	8551	8607	-	57	39
Precursor_26	LYNE01005770	7570	7647	-	78	5
Precursor_27	LYNE01005843	13929	14013	+	85	10
Precursor_28	LYNE01008905	7654	7718	+	65	10
Precursor_29	LYNE01008905	8693	8761	+	69	9
Precursor_30	LYNE01009385	5770	5841	-	72	38
Precursor_31	LYNE01010033	3902	4004	-	103	2061
Precursor_32	LYNE01010123	14289	14334	-	46	432
Precursor_33	LYNE01010737	2251	2325	-	75	145
Precursor_34	LYNE01017417	851	946	-	96	2363
Precursor_35	LYNE01020683	1535	1584	+	50	1125
Precursor_36	LYNE01061673	517	558	-	42	1137
Precursor_37	LYNE01092109	106	148	+	43	17
Precursor_38	LYNE01101532	329	372	+	44	32
Precursor_39	LYNE01151560	16	61	-	46	433

### Sheet: Novel.mature.Exp
Supplementary Data 3. Predicted small RNA candidates with miRNA-like features identified in RSC-EXO
Predicted small RNA candidate sequences identified from exploratory small RNA profiling of RSC-EXO using genome-based computational analysis. The listed candidates represent sequences with predicted miRNA-like characteristics but have not been functionally validated.
Mature_ID	Chr	Start	End	Strand	Length	Read_Count
Mature_1	LYNE01000016	121841	121859	-	19	10
Mature_2	LYNE01000328	88342	88359	+	18	24
Mature_3	LYNE01000428	39479	39497	-	19	31
Mature_4	LYNE01000836	10410	10427	+	18	2201
Mature_5	LYNE01000839	3700	3720	-	21	1141
Mature_6	LYNE01000889	22543	22560	-	18	1973
Mature_7	LYNE01000925	19062	19081	-	20	12
Mature_8	LYNE01000934	38001	38018	+	18	1726
Mature_9	LYNE01001388	31694	31713	-	20	3477
Mature_10	LYNE01001554	15803	15827	-	25	193
Mature_11	LYNE01001782	47994	48014	-	21	282
Mature_12	LYNE01001797	27647	27665	+	19	15
Mature_13	LYNE01001916	23236	23253	+	18	14
Mature_14	LYNE01002175	12893	12910	-	18	145
Mature_15	LYNE01002401	47330	47349	+	20	21
Mature_16	LYNE01002551	33983	34000	+	18	26
Mature_17	LYNE01002743	20594	20612	-	19	81
Mature_18	LYNE01003137	29522	29539	+	18	1200
Mature_19	LYNE01003699	8672	8689	-	18	9
Mature_20	LYNE01004377	15448	15465	-	18	33
Mature_21	LYNE01004710	27310	27327	-	18	15
Mature_22	LYNE01004718	8589	8607	-	19	39
Mature_23	LYNE01005770	7570	7589	-	20	4
Mature_24	LYNE01005843	13929	13950	+	22	10
Mature_25	LYNE01008905	7654	7674	+	21	10
Mature_26	LYNE01008905	8693	8713	+	21	9
Mature_27	LYNE01009385	5770	5788	-	19	38
Mature_28	LYNE01010033	3987	4004	-	18	1016
Mature_29	LYNE01010123	14289	14308	-	20	432
Mature_30	LYNE01010737	2251	2268	-	18	145
Mature_31	LYNE01017417	851	868	-	18	2233
Mature_32	LYNE01020683	1535	1552	+	18	1125
Mature_33	LYNE01061673	517	534	-	18	1123
Mature_34	LYNE01092109	106	124	+	19	17
Mature_35	LYNE01101532	354	372	+	19	32
Mature_36	LYNE01151560	16	35	-	20	433

### Sheet: Novel.precursor.Info
Precursor_ID	Chr	Start	End	Strand	Length	Total_Count	Total_Quality	ID	Read_Count	Quality
Precursor_1	LYNE01000016	121810	121859	-	50	10	1.1	LYNE01000016_543|LYNE01000016:121810-121859:-	10	1.1
Precursor_2	LYNE01000016	121841	121889	-	49	10	0	LYNE01000016_544|LYNE01000016:121841-121889:-	10	0
Precursor_3	LYNE01000328	88342	88393	+	52	24	0.2	LYNE01000328_4850|LYNE01000328:88342-88393:+	24	0.2
Precursor_4	LYNE01000428	39435	39497	-	63	31	0.3	LYNE01000428_5873|LYNE01000428:39435-39497:-	31	0.3
Precursor_5	LYNE01000836	10410	10467	+	58	2200	1.3	LYNE01000836_9178|LYNE01000836:10410-10467:+	2200	1.3
Precursor_6	LYNE01000839	3679	3720	-	42	1142	578.7	LYNE01000839_9241|LYNE01000839:3679-3720:-	1142	578.7
Precursor_7	LYNE01000889	22543	22610	-	68	1973	0.3	LYNE01000889_9562|LYNE01000889:22543-22610:-	1973	0.3
Precursor_8	LYNE01000925	19038	19081	-	44	12	0.1	LYNE01000925_9814|LYNE01000925:19038-19081:-	12	0.1
Precursor_9	LYNE01000934	38001	38063	+	63	1726	1.6	LYNE01000934_9870|LYNE01000934:38001-38063:+	1726	1.6
Precursor_10	LYNE01001388	31633	31713	-	81	3469	1.2	LYNE01001388_12413|LYNE01001388:31633-31713:-	3469	1.2
Precursor_11	LYNE01001388	31694	31761	-	68	3375	2.2	LYNE01001388_12414|LYNE01001388:31694-31761:-	3375	2.2
Precursor_12	LYNE01001554	15757	15827	-	71	196	1.3	LYNE01001554_13222|LYNE01001554:15757-15827:-	196	1.3
Precursor_13	LYNE01001782	47932	48014	-	83	284	146.3	LYNE01001782_14269|LYNE01001782:47932-48014:-	284	146.3
Precursor_14	LYNE01001797	27647	27716	+	70	15	0.8	LYNE01001797_14336|LYNE01001797:27647-27716:+	15	0.8
Precursor_15	LYNE01001916	23184	23253	+	70	14	1.2	LYNE01001916_14877|LYNE01001916:23184-23253:+	14	1.2
Precursor_16	LYNE01002175	12893	12967	-	75	145	2.5	LYNE01002175_15828|LYNE01002175:12893-12967:-	145	2.5
Precursor_17	LYNE01002401	47330	47410	+	81	22	12.1	LYNE01002401_16594|LYNE01002401:47330-47410:+	22	12.1
Precursor_18	LYNE01002551	33983	34049	+	67	26	0	LYNE01002551_17116|LYNE01002551:33983-34049:+	26	0
Precursor_19	LYNE01002743	20567	20612	-	46	81	1.7	LYNE01002743_17665|LYNE01002743:20567-20612:-	81	1.7
Precursor_20	LYNE01003137	29453	29539	+	87	1213	619.1	LYNE01003137_18835|LYNE01003137:29453-29539:+	1213	619.1
Precursor_21	LYNE01003137	29522	29578	+	57	1200	1.8	LYNE01003137_18836|LYNE01003137:29522-29578:+	1200	1.8
Precursor_22	LYNE01003699	8642	8689	-	48	9	0.3	LYNE01003699_20517|LYNE01003699:8642-8689:-	9	0.3
Precursor_23	LYNE01004377	15414	15465	-	52	66	2.4	LYNE01004377_22158|LYNE01004377:15428-15465:-;LYNE01004377_22157|LYNE01004377:15414-15465:-	33;33	0.8;1.6
Precursor_24	LYNE01004710	27310	27391	-	82	15	1.8	LYNE01004710_22858|LYNE01004710:27310-27391:-	15	1.8
Precursor_25	LYNE01004718	8551	8607	-	57	39	2.1	LYNE01004718_22869|LYNE01004718:8551-8607:-	39	2.1
Precursor_26	LYNE01005770	7570	7647	-	78	5	3.8	LYNE01005770_24876|LYNE01005770:7570-7647:-	5	3.8
Precursor_27	LYNE01005843	13929	14013	+	85	10	0.9	LYNE01005843_24976|LYNE01005843:13929-14013:+	10	0.9
Precursor_28	LYNE01008905	7654	7718	+	65	10	1.2	LYNE01008905_28912|LYNE01008905:7654-7718:+	10	1.2
Precursor_29	LYNE01008905	8693	8761	+	69	9	1	LYNE01008905_28914|LYNE01008905:8693-8761:+	9	1
Precursor_30	LYNE01009385	5770	5841	-	72	38	1.5	LYNE01009385_29418|LYNE01009385:5770-5841:-	38	1.5
Precursor_31	LYNE01010033	3902	4004	-	103	2061	1.5	LYNE01010033_30051|LYNE01010033:3902-4004:-	2061	1.5
Precursor_32	LYNE01010123	14289	14334	-	46	432	1.8	LYNE01010123_30132|LYNE01010123:14289-14334:-	432	1.8
Precursor_33	LYNE01010737	2251	2325	-	75	145	2.5	LYNE01010737_30680|LYNE01010737:2251-2325:-	145	2.5
Precursor_34	LYNE01017417	851	946	-	96	4469	2.6	LYNE01017417_34668|LYNE01017417:851-946:-;LYNE01017417_34667|LYNE01017417:851-889:-	2236;2233	2.1;0.5
Precursor_35	LYNE01020683	1535	1584	+	50	1125	0.7	LYNE01020683_36022|LYNE01020683:1535-1584:+	1125	0.7
Precursor_36	LYNE01061673	517	558	-	42	1137	580.8	LYNE01061673_42069|LYNE01061673:517-558:-	1137	580.8
Precursor_37	LYNE01092109	106	148	+	43	17	1.1	LYNE01092109_43940|LYNE01092109:106-148:+	17	1.1
Precursor_38	LYNE01101532	329	372	+	44	32	1.1	LYNE01101532_44353|LYNE01101532:329-372:+	32	1.1
Precursor_39	LYNE01151560	16	61	-	46	433	1.7	LYNE01151560_45858|LYNE01151560:16-61:-	433	1.7

### Sheet: Novel.mature.Info
Mature_ID	Chr	Start	End	Strand	Length	Total_Count	Total_Quality	ID	Read_Count	Quality
Mature_1	LYNE01000016	121841	121859	-	19	20	1.1	LYNE01000016_544_mature|LYNE01000016:121841-121859:-;LYNE01000016_543_mature|LYNE01000016:121841-121859:-	10;10	0.0;1.1
Mature_2	LYNE01000328	88342	88359	+	18	24	0.2	LYNE01000328_4850_mature|LYNE01000328:88342-88359:+	24	0.2
Mature_3	LYNE01000428	39479	39497	-	19	31	0.3	LYNE01000428_5873_mature|LYNE01000428:39479-39497:-	31	0.3
Mature_4	LYNE01000836	10410	10427	+	18	2200	1.3	LYNE01000836_9178_mature|LYNE01000836:10410-10427:+	2200	1.3
Mature_5	LYNE01000839	3700	3720	-	21	1141	578.7	LYNE01000839_9241_mature|LYNE01000839:3700-3720:-	1141	578.7
Mature_6	LYNE01000889	22543	22560	-	18	1973	0.3	LYNE01000889_9562_mature|LYNE01000889:22543-22560:-	1973	0.3
Mature_7	LYNE01000925	19062	19081	-	20	12	0.1	LYNE01000925_9814_mature|LYNE01000925:19062-19081:-	12	0.1
Mature_8	LYNE01000934	38001	38018	+	18	1726	1.6	LYNE01000934_9870_mature|LYNE01000934:38001-38018:+	1726	1.6
Mature_9	LYNE01001388	31694	31713	-	20	6844	3.4	LYNE01001388_12414_mature|LYNE01001388:31694-31711:-;LYNE01001388_12413_mature|LYNE01001388:31696-31713:-	3375;3469	2.2;1.2
Mature_10	LYNE01001554	15803	15827	-	25	193	1.3	LYNE01001554_13222_mature|LYNE01001554:15803-15827:-	193	1.3
Mature_11	LYNE01001782	47994	48014	-	21	282	146.3	LYNE01001782_14269_mature|LYNE01001782:47994-48014:-	282	146.3
Mature_12	LYNE01001797	27647	27665	+	19	15	0.8	LYNE01001797_14336_mature|LYNE01001797:27647-27665:+	15	0.8
Mature_13	LYNE01001916	23236	23253	+	18	14	1.2	LYNE01001916_14877_mature|LYNE01001916:23236-23253:+	14	1.2
Mature_14	LYNE01002175	12893	12910	-	18	145	2.5	LYNE01002175_15828_mature|LYNE01002175:12893-12910:-	145	2.5
Mature_15	LYNE01002401	47330	47349	+	20	21	12.1	LYNE01002401_16594_mature|LYNE01002401:47330-47349:+	21	12.1
Mature_16	LYNE01002551	33983	34000	+	18	26	0	LYNE01002551_17116_mature|LYNE01002551:33983-34000:+	26	0
Mature_17	LYNE01002743	20594	20612	-	19	81	1.7	LYNE01002743_17665_mature|LYNE01002743:20594-20612:-	81	1.7
Mature_18	LYNE01003137	29522	29539	+	18	2400	620.9	LYNE01003137_18836_mature|LYNE01003137:29522-29539:+;LYNE01003137_18835_mature|LYNE01003137:29522-29539:+	1200;1200	1.8;619.1
Mature_19	LYNE01003699	8672	8689	-	18	9	0.3	LYNE01003699_20517_mature|LYNE01003699:8672-8689:-	9	0.3
Mature_20	LYNE01004377	15448	15465	-	18	66	2.4	LYNE01004377_22157_mature|LYNE01004377:15448-15465:-;LYNE01004377_22158_mature|LYNE01004377:15448-15465:-	33;33	1.6;0.8
Mature_21	LYNE01004710	27310	27327	-	18	15	1.8	LYNE01004710_22858_mature|LYNE01004710:27310-27327:-	15	1.8
Mature_22	LYNE01004718	8589	8607	-	19	39	2.1	LYNE01004718_22869_mature|LYNE01004718:8589-8607:-	39	2.1
Mature_23	LYNE01005770	7570	7589	-	20	4	3.8	LYNE01005770_24876_mature|LYNE01005770:7570-7589:-	4	3.8
Mature_24	LYNE01005843	13929	13950	+	22	10	0.9	LYNE01005843_24976_mature|LYNE01005843:13929-13950:+	10	0.9
Mature_25	LYNE01008905	7654	7674	+	21	10	1.2	LYNE01008905_28912_mature|LYNE01008905:7654-7674:+	10	1.2
Mature_26	LYNE01008905	8693	8713	+	21	9	1	LYNE01008905_28914_mature|LYNE01008905:8693-8713:+	9	1
Mature_27	LYNE01009385	5770	5788	-	19	38	1.5	LYNE01009385_29418_mature|LYNE01009385:5770-5788:-	38	1.5
Mature_28	LYNE01010033	3987	4004	-	18	1016	1.5	LYNE01010033_30051_mature|LYNE01010033:3987-4004:-	1016	1.5
Mature_29	LYNE01010123	14289	14308	-	20	432	1.8	LYNE01010123_30132_mature|LYNE01010123:14289-14308:-	432	1.8
Mature_30	LYNE01010737	2251	2268	-	18	145	2.5	LYNE01010737_30680_mature|LYNE01010737:2251-2268:-	145	2.5
Mature_31	LYNE01017417	851	868	-	18	4466	2.6	LYNE01017417_34667_mature|LYNE01017417:851-868:-;LYNE01017417_34668_mature|LYNE01017417:851-868:-	2233;2233	0.5;2.1
Mature_32	LYNE01020683	1535	1552	+	18	1125	0.7	LYNE01020683_36022_mature|LYNE01020683:1535-1552:+	1125	0.7
Mature_33	LYNE01061673	517	534	-	18	1123	580.8	LYNE01061673_42069_mature|LYNE01061673:517-534:-	1123	580.8
Mature_34	LYNE01092109	106	124	+	19	17	1.1	LYNE01092109_43940_mature|LYNE01092109:106-124:+	17	1.1
Mature_35	LYNE01101532	354	372	+	19	32	1.1	LYNE01101532_44353_mature|LYNE01101532:354-372:+	32	1.1
Mature_36	LYNE01151560	16	35	-	20	433	1.7	LYNE01151560_45858_mature|LYNE01151560:16-35:-	433	1.7
