## Supplementary material for "Characterization of *Rosa damascena* Callus-derived Exosome-like Vesicles and Their Multifunctional Activities in Skin-related Cellular Models": Supplementary Data 4. High-confidence candidate small RNA sequences identified in RSC-EXO.xlsx

### Sheet: Sheet1
Supplementary Data 4. High-confidence candidate small RNA sequences identified in RSC-EXO
Subset of predicted candidate small RNA sequences selected based on read abundance and computational prediction scores. These sequences were identified through exploratory bioinformatic analysis and should not be interpreted as functionally validated miRNAs.
provisional id	miRDeep2 score	total read count	mature read count	loop read count	star read count	significant randfold p-value	consensus mature sequence	consensus star sequence	consensus precursor sequence	precursor coordinate
LYNE01001388_12413	1.2	3469	3469	0	0	yes	gugugugugugugugugu	auauauucuacauaucau	gugugugugugugugugugugcguguguggaaguucucauacuucuauauagaauaugugcauauauauucuacauaucau	LYNE01001388:31633..31713:-
LYNE01001388_12414	2.2	3375	3375	0	0	yes	gugugugugugugugugu	auauaucuauauauauauac	auauaucuauauauauauacauauguguguuuauauauauauauauaugugugugugugugugugugu	LYNE01001388:31694..31761:-
LYNE01017417_34668	2.1	2236	2233	3	0	yes	gugugugugugugugugu	cccaacacacauag	cccaacacacauaguuaagauuucaaguggacguaguuucccgcuaaggcgggagacgaaccacuauacuucuugcgugugugugugugugugugu	LYNE01017417:851..946:-
LYNE01017417_34667	0.5	2233	2233	0	0	yes	gugugugugugugugugu	gaaccacuauacuucu	gaaccacuauacuucuugcgugugugugugugugugugu	LYNE01017417:851..889:-
LYNE01000836_9178	1.3	2200	2200	0	0	yes	gugugugugugugugugu	auauauauauauauauau	gugugugugugugugugucuauauauauauauauauauauauauauauauauauauau	LYNE01000836:10410..10467:+
LYNE01000889_9562	0.3	1973	1973	0	0	yes	gugugugugugugugugu	auauauauauauauauau	auauauauauauauauauuuccaaacacaaaguguguguuuuggucuagugugugugugugugugugu	LYNE01000889:22543..22610:-
LYNE01000934_9870	1.6	1726	1726	0	0	yes	gcggucgugguggaauga	guuuugcuaaugggcuggag	gcggucgugguggaaugaugguagggacgaaagggcagagcagguuuugcuaaugggcuggag	LYNE01000934:38001..38063:+
LYNE01003137_18835	619.1	1213	1200	0	13	yes	gugugugugugugugugu	acacacacacacauauau	acacacacacacauauauauggccuauaaauauaauaaaucuuuauucauaauggugauugggguguuugugugugugugugugugu	LYNE01003137:29453..29539:+
LYNE01003137_18836	1.8	1200	1200	0	0	yes	gugugugugugugugugu	acuacaagcaacaauacaa	guguguguguguguguguauguguguauuaacacacacacuacaagcaacaauacaa	LYNE01003137:29522..29578:+
LYNE01000839_9241	578.7	1142	1141	0	1	no	gcgaaagugaaauaccacuac	uaacguuauuuuacuuau	gcgaaagugaaauaccacuacuuuuaacguuauuuuacuuau	LYNE01000839:3679..3720:-
LYNE01020683_36022	0.7	1125	1125	0	0	yes	gugugugugugugugugu	auauauauauauauggaa	guguguguguguguguguauauauauauauauauauauauauauauggaa	LYNE01020683:1535..1584:+
LYNE01061673_42069	580.8	1137	1123	0	14	yes	gugugugugugugugugu	cacauacauauacauacau	cacauacauauacauacauaaauugugugugugugugugugu	LYNE01061673:517..558:-
LYNE01010033_30051	1.5	2061	1016	1045	0	yes	gugugugugugugugugu	acagcagaagcacaaacca	gugugugugugugugugucuguguguguaugugugugugugugugugugaacauaacaaacauaugcaaaaguagcaaaacaauacagcagaagcacaaacca	LYNE01010033:3902..4004:-
LYNE01151560_45858	1.7	433	433	0	0	yes	cugaaaggcguagucgaugg	guggauugugagggcc	guggauugugagggccuaagaucaggcugaaaggcguagucgaugg	LYNE01151560:16..61:-
LYNE01010123_30132	1.8	432	432	0	0	yes	cugaaaggcguagucgaugg	guggauugugagggcc	guggauugugagggccaaagaucaggcugaaaggcguagucgaugg	LYNE01010123:14289..14334:-
LYNE01001782_14269	146.3	284	282	0	2	yes	cagggacgagacagagcaugg	augcacugccucuucccug	cagggacgagacagagcauggauggaguucccgacagaaaaguugagcuguuguggcuccacucaugcacugccucuucccug	LYNE01001782:47932..48014:-
LYNE01001554_13222	1.3	196	193	0	3	yes	gagagagagagagagagagagagag	ccucucucuaucucuugc	gagagagagagagagagagagagagaagaggagcuuguuguuuaagaccacacccucucucuaucucuugc	LYNE01001554:15757..15827:-
LYNE01010737_30680	2.5	145	145	0	0	yes	caagucucacguuccacc	aggaacuugagacuuggg	aggaacuugagacuugggagauauucggaucauaauaucuaugauccuaugguuucccaagucucacguuccacc	LYNE01010737:2251..2325:-
LYNE01002175_15828	2.5	145	145	0	0	yes	caagucucacguuccacc	aggaacuugagacuuggg	aggaacuugagacuugggagauauucggaucauaauaucuaugauccuaugguuucccaagucucacguuccacc	LYNE01002175:12893..12967:-
LYNE01002743_17665	1.7	81	81	0	0	yes	gguuguguguaugugugug	uauauauauacagauccua	gguuguguguauguguguguguguauauauauauauacagauccua	LYNE01002743:20567..20612:-
LYNE01004718_22869	2.1	39	39	0	0	yes	gagagagagagagagagag	cucucuuucggucucucau	gagagagagagagagagagacagaaaucuuauguucuucucucuuucggucucucau	LYNE01004718:8551..8607:-
LYNE01009385_29418	1.5	38	38	0	0	yes	gguuguguuugugugugug	aauauggaaauccguaccuu	aauauggaaauccguaccuuuuugcuuaagugcggauauccgcacuugagcaagguuguguuugugugugug	LYNE01009385:5770..5841:-
LYNE01004377_22157	1.6	33	33	0	0	yes	guguguguaugugugugu	auauauauauauauuuac	guguguguauguguguguauauauauauauauauauauauauauauauuuac	LYNE01004377:15414..15465:-
LYNE01004377_22158	0.8	33	33	0	0	yes	guguguguaugugugugu	auauauauauauauauau	guguguguauguguguguauauauauauauauauauau	LYNE01004377:15428..15465:-
LYNE01101532_44353	1.1	32	32	0	0	yes	guguguguaugugugugug	cacacacacaaacacaugu	cacacacacaaacacauguauauacguguguguaugugugugug	LYNE01101532:329..372:+
LYNE01000428_5873	0.3	31	31	0	0	yes	ggggggggggggaaaaagg	ugauuuuauccacaacca	ggggggggggggaaaaaggaaggcggggagaaaucccugucugcuugauuuuauccacaacca	LYNE01000428:39435..39497:-
LYNE01002551_17116	0	26	26	0	0	yes	uuaucauuuagaggaagu	acccuuuaaguagc	uuaucauuuagaggaaguagagucugaauacauuuguuauaaucacacuuuauacccuuuaaguagc	LYNE01002551:33983..34049:+
LYNE01000328_4850	0.2	24	24	0	0	yes	uuauuuuuggaagggugc	auuuuuccuugaaugaca	uuauuuuuggaagggugcuguacugcuguuuuucauuuuuccuugaaugaca	LYNE01000328:88342..88393:+
LYNE01002401_16594	12.1	22	21	0	1	yes	caugggauguugggcaagag	ucuuucccauuccucccaugc	caugggauguugggcaagagauaaaucaaacgauguuauugucuguugaugacaucaauuucuuucccauuccucccaugc	LYNE01002401:47330..47410:+
LYNE01092109_43940	1.1	17	17	0	0	yes	ggaucugugugugugugcg	cgcauccgcacaagguuuag	ggaucugugugugugugcgcgcgcgcauccgcacaagguuuag	LYNE01092109:106..148:+
LYNE01004710_22858	1.8	15	15	0	0	yes	gcagugggaggagaauga	ggucucucucucugcuc	ggucucucucucugcucuguggugcuacagugugcuaguagcugaaaauggaagcaacacgagagcagugggaggagaauga	LYNE01004710:27310..27391:-
LYNE01001797_14336	0.8	15	15	0	0	yes	ggcuguggggggaaccagu	auuuucccuuccuuugccau	ggcuguggggggaaccaguuuccuccucuuuuuccuuuccuuugggaaucauuuucccuuccuuugccau	LYNE01001797:27647..27716:+
LYNE01001916_14877	1.2	14	14	0	0	yes	gguucuucugguuuuagg	auucccuagaagaauugc	auucccuagaagaauugccucccacagcuccagcaucugguuuugggguuaugguucuucugguuuuagg	LYNE01001916:23184..23253:+
LYNE01000925_9814	0.1	12	12	0	0	yes	ggagugugugugugugcgug	uguacuaucuaauauuuucuuu	ggagugugugugugugcguguuuguacuaucuaauauuuucuuu	LYNE01000925:19038..19081:-
LYNE01008905_28912	1.2	10	10	0	0	yes	ugggaugggaagaauggcacg	ugacauguucccaucgcauc	ugggaugggaagaauggcacgaaaaugauaaaauauuguugcucgugacauguucccaucgcauc	LYNE01008905:7654..7718:+
LYNE01000016_543	1.1	10	10	0	0	yes	ggaggggggggaaaaaaac	cuuuuuccuuuccuuuggg	ggaggggggggaaaaaaaccaaauuccuccacuuuuuccuuuccuuuggg	LYNE01000016:121810..121859:-
LYNE01005843_24976	0.9	10	10	0	0	yes	caauguuggaugagguuccaag	uguaauuucauccaacauuaug	caauguuggaugagguuccaaguucgauucacacccuucuuauaaugaagagaguuuugaacuuguaauuucauccaacauuaug	LYNE01005843:13929..14013:+
LYNE01000016_544	0	10	10	0	0	yes	ggaggggggggaaaaaaac	cacuuuucuuuccuuuggg	cacuuuucuuuccuuugggaaaguguuuccggaggggggggaaaaaaac	LYNE01000016:121841..121889:-
LYNE01008905_28914	1	9	9	0	0	yes	ugggaugggaagaauggcacg	ugccauuuuuccaucacauc	ugggaugggaagaauggcacggugaugguuuguugauuacuguugcucgugccauuuuuccaucacauc	LYNE01008905:8693..8761:+
LYNE01003699_20517	0.3	9	9	0	0	yes	ggugugugugugugugcc	cucuuccugcauguacgcaccgu	ggugugugugugugugcccuaaaagcucuuccugcauguacgcaccgu	LYNE01003699:8642..8689:-
LYNE01005770_24876	3.8	5	4	0	1	yes	ugggauuuggcgaauugugg	acaauuggccaccucccaau	acaauuggccaccucccaauugaaacuuaggguuugaugcucaaaucauaguuugaacugggauuuggcgaauugugg	LYNE01005770:7570..7647:-
